# Bulk sample testing by real-time PCR for detecting *Diaporthe destruens*-infected seedlings of sweet potatoes

**DOI:** 10.1101/2025.03.11.642721

**Authors:** Takashi Fujikawa, Hiroe Hatomi, Kohji Yamamura, Yoshifumi Tsukiori, Yasuhiro Inoue, Kazuki Fujiwara

## Abstract

Foot rot disease of sweet potato is a fungal disease that causes serious damage to sweet potato production. It is especially important to check the health of seedlings as there is a risk that if the seed tubers or stem seedlings infected with foot rot pathogen are introduced into the production fields, it will rapidly spread throughout the fields. We have already developed a real-time PCR method to diagnose sweet potatoes contaminated with foot rot pathogen. In this study, to apply this method to the bulk sample testing, we provided examples on estimating the “probability of detection (POD)” for detecting bulk samples, and determining the number of subgroups and the number of samples in each subgroup for the bulk sample testing. Our results indicate that, for tubers, when testing between 100 and 1200 fragments per bulk sample, the lowest detection rate was approximately 81% at 800 fragments. For stems, when testing between 100 and 600 fragments, the lowest detection rate was approximately 83% at 500 fragments. Based on the estimated POD, the required sample size for bulk testing was calculated as follows: for the impermissible threshold proportion of contamination of infected plants (p) of 1%, between 390 and 624 samples are needed, while for p of 0.1%, between 3,840 and 6,228 samples are required. The bulk sample testing method using real-time PCR demonstrated in this study will become a powerful quality testing method for checking the health of sweet potato seedlings, and will make a significant contribution to sweet potato production.
