## Supplementary_Table_1 for "Bulk sample testing by real-time PCR for detecting *Diaporthe destruens*-infected seedlings of sweet potatoes": Suppl Table 1 Average Ct and 95%CI.xlsx

### Sheet: Sheet1
Supplemental Table 1. Average Ct values ​​and 95% confidence intervals for fragments of seed tubers or stem seedlings naturally infected with foot rot pathogens in the field.
a. Seed tuber blocks
Sample Name		Ct value (Average of two replicates)	Tm value
Tuber blocks naturally infected with foot rot pathogen	1	32.0683	83.946			Sample mean	25.3995
	2	20.5288	83.946			Unbiased variance	16.1279
	3	22.6706	83.7899			Standard errot	1.03691
	4	24.3523	83.931			t value	2.14479
	5	28.7735	83.9416			mean errot	2.22396
	6	19.9147	83.9416
	7	28.3333	84.048			95% confidence intervals
	8	26.4028	84.048			max.	27.6234
	9	22.5487	83.7832			min.	23.1755
	10	31.5635	83.9243
	11	21.1497	83.8813
	12	28.2542	84.0222
	13	21.0007	83.946
	14	25.5268	83.8048
	15	27.904	83.7899
Positive control (Artificial infected tuber block)		28.7158	83.7899
Negative control (Healthy tuber block)		undetermined	57.6776
b. Stem seedlings
Sample Name		Ct value (Average of two replicates)	Tm value
Tuber blocks naturally infected with foot rot pathogen	1	25.7941	83.5758			Sample mean	25.504
	2	22.3673	83.7038			Unbiased variance	20.0194
	3	23.3986	83.5618			Standard errot	1.15526
	4	23.2451	83.5732			t value	2.14479
	5	24.1045	83.431			mean errot	2.47779
	6	23.4695	83.3947
	7	25.3384	83.3947			95% confidence intervals
	8	26.001	83.4336			max.	27.9818
	9	35.3467	83.694			min.	23.0262
	10	21.0883	83.643
	11	34.4253	83.643
	12	30.8143	83.7179
	13	22.0282	83.0071
	14	23.2666	83.7038
	15	21.8725	83.8459
Positive control (Artificial infected tuber block)		27.9752	84.1301
Negative control (Healthy tuber block)		undetermined	55.0034
