## Supplementary_Table_2 for "Bulk sample testing by real-time PCR for detecting *Diaporthe destruens*-infected seedlings of sweet potatoes": Suppl Table 2 Results of each plot of multiple sample testing for seed tubers.xlsx

### Sheet: Sheet1
Supplemental Table 2. Results of each plot of multiple sample testing for seed tubers.
a. Seed tuber 100 samples
	Test setsa
	220715-1		220715-2		220722-1		220722-2		221118-1-100A		221118-2-100B		240313-1		240313-2		240313-3
	Ddb	Ipoc	Dd	Ipo	Dd	Ipo	Dd	Ipo	Dd	Ipo	Dd	Ipo	Dd	Ipo	Dd	Ipo	Dd	Ipo
Replicate 1	24.4669	16.7133	24.2817	16.1508	30.6335	23.4532	30.2862	22.0342	30.9929	15.4813	34.2258	15.2132	32.7613	20.4884	31.129	18.8547	31.3186	17.208
Replicate 2	24.3603	16.193	24.5798	15.7765	30.6666	23.9338	30.0627	22.0779	31.2409	15.4998	33.2743	15.2042	32.9168	20.6514	30.5833	18.206	29.5061	15.5045
Replicate 3	24.4556	16.1875	24.2301	15.8897	31.0507	23.9986	30.033	21.6258					28.703	16.1911	29.7238	17.1342	30.1012	15.8957
Replicate 4	24.8139	16.1812	24.1917	16.2113	31.4872	24.6557	31.2236	22.3113
Replicate 5	24.4671	16.311	24.3645	16.2491			30.7542	21.8504
Replicate 6							30.6893	22.0133
Replicate 7
Replicate 8
Replicate 9
Replicate 10
AVERAGE	24.5128	16.3172	24.3296	16.0555	30.9595	24.0103	30.5082	21.9855	31.1169	15.4905	33.7501	15.2087	31.4604	19.1103	30.4787	18.065	30.3087	16.2027
Standar error	0.034844	0.0455739	0.030833	0.0419734	0.0998781	0.123571	0.0774118	0.0384049	0.0877046	0.00655502	0.336387	0.00315225	0.796411	0.843145	0.236139	0.28962	0.307949	0.297436
(1) Detected number of test sets (DN)			9
(2) Total number of test sets (TN)			9
(3) Detection rate (DN/TN)			1
(4) Non-detecrion rate (1-DN/TN)			0
aFrom two to six replicates were performed for each test.
bDd shows real-time PCR using a primer set for detecting foot rot pathogen (Fujiwara et al. 2021).
cIpo shows real-time PCR using a primer set for deecting sweet potato internal control (Tsukiori et al. 2023).
b. Seed tuber 200 samples
	Test setsa
	22110401		221111-1-2-24		221111-1-4-26		221111-3-5-5		221118-1-200A		221118-2-200B		221118-3-200C		221118-4-200D		221122-1-200A		221122-2-200B		221122-3-200C		221122-4-200D
	Ddb	Ipoc	Dd	Ipo	Dd	Ipo	Dd	Ipo	Dd	Ipo	Dd	Ipo	Dd	Ipo	Dd	Ipo	Dd	Ipo	Dd	Ipo	Dd	Ipo	Dd	Ipo
Replicate 1	22.7306	13.0903	NDd	19.1327	34.1047	14.4201	36.3003	14.1629	27.1448	13.7996	26.6283	14.1908	28.5588	14.6262	26.5787	14.0423	33.4902	16.2852	27.6244	16.9242	28.5777	19.5664	26.9973	17.9716
Replicate 2	22.8982	13.0438	ND	18.6866	34.9754	15.0771	36.0005	14.5369	27.1421	13.6315	26.6574	14.1978	28.3334	14.5738	26.5334	14.0582	33.2327	16.4719	27.6628	16.8575	28.6427	20.1281	27.0789	17.9798
Replicate 3	22.7335	12.9716	38.2523	15.0732	32.9579	15.0611	38.771	14.5016
Replicate 4	22.7211	13.0496	ND	15.4281	34.4759	16.3576	39.8728	14.8406
Replicate 5	22.6674	13.0181
Replicate 6	22.599	13.0305
Replicate 7	22.9696	13.2643
Replicate 8	22.8968	13.164
Replicate 9
Replicate 10
AVERAGE	22.777	13.079	38.2523	17.0801	34.1285	15.229	37.7361	14.5105	27.1434	13.7156	26.6428	14.1943	28.4461	14.6	26.5561	14.0502	33.3615	16.3785	27.6436	16.8908	28.6102	19.8473	27.0381	17.9757
Standar error	0.0161603	0.0117054		0.531323	0.214519	0.203067	0.472364	0.0693105	0.000963646	0.0594291	0.0102555	0.00248194	0.0796919	0.0185416	0.0160266	0.00565038	0.0910183	0.0660296	0.0135908	0.0235968	0.0229785	0.198615	0.0288635	0.00292465
(1) Detected number of test sets (DN)			10
(2) Total number of test sets (TN)			12
(3) Detection rate (DN/TN)			0.833333
(4) Non-detecrion rate (1-DN/TN)			0.166667
aFrom two to eight replicates were performed for each test.
bDd shows real-time PCR using a primer set for detecting foot rot pathogen (Fujiwara et al. 2021).
cIpo shows real-time PCR using a primer set for deecting sweet potato internal control (Tsukiori et al. 2023).
dND; not detected
c. Seed tuber 400 samples
	Test setsa
	２20725-1		231027-1		231027-2		231031-1		231031-2		231114-1		231114-2		231114-3		231114-4		231120-1		231120-2		240311-1
	Ddb	Ipoc	Dd	Ipo	Dd	Ipo	Dd	Ipo	Dd	Ipo	Dd	Ipo	Dd	Ipo	Dd	Ipo	Dd	Ipo	Dd	Ipo	Dd	Ipo	Dd	Ipo
Replicate 1	26.0182	16.5333	36.6449	17.3712	34.5977	15.8493	27.9522	14.8707	31.7551	19.1005	27.6392	15.3559	25.4934	14.5357	34.8517	18.8068	28.3939	16.5618	31.0556	17.5006	30.1524	15.6207	32.9672	17.6425
Replicate 2	25.9651	16.2836	37.0894	17.1861	34.4112	15.5542	27.9504	14.8515	31.2181	18.6152	27.7839	15.299	25.1699	14.1741	37.1097	19.1852	28.5698	16.6238	29.9387	16.2028	30.5301	15.9695	31.5713	16.2073
Replicate 3	25.4631	15.9724	37.2582	17.367	34.3468	16.0444	27.9538	14.9554	31.0293	18.3103	27.5781	15.3042	24.8	14.0799	35.7034	19.2173	28.8142	16.9424	29.0334	15.4264	30.2719	15.8954	33.4103	18.2491
Replicate 4	25.841	16.3844	35.4798	16.8641	34.4667	16.049	27.9415	14.9711	31.0618	18.4512	27.0723	14.834	24.9533	14.2455	37.4248	19.2908	28.123	16.4077	29.1209	15.5642	29.9711	15.5163	34.4401	18.2731
Replicate 5	25.1949	15.4278	36.2443	17.3386	34.4095	15.9242	27.914	15.0754	30.1984	17.6989	27.4821	15.2037	24.7676	14.1037	36.1429	19.0516	28.7486	16.9584	28.8897	15.1901	30.3499	15.7194	32.9576	17.6574
Replicate 6	25.7014	15.9699	36.0899	17.2364	35.2888	16.1653	28.2045	15.3101	30.7169	18.0005	27.2246	14.9649	25.3784	14.6785	35.7586	18.9208	28.3199	16.4724	28.9827	15.4926	30.377	16.0122	33.1265	18.113
Replicate 7	25.6963	15.9871	36.2472	16.4344	34.2031	16.4865	28.1586	15.3316	30.5004	17.8847	27.6109	15.2028	25.1358	14.3429	35.0981	18.9644	28.3073	16.5279	29.5127	15.9269	30.787	16.0372	34.229	17.9829
Replicate 8	25.9964	16.2347	36.9226	17.3546	34.3771	15.8532	28.1902	15.4092	31.4312	18.8863	27.31	15.0543	24.8895	14.0671	35.4668	18.8109	28.286	16.5709	30.871	17.2897	30.6652	16.3141	33.6203	17.7528
Replicate 9	25.428	15.7938	36.3319	17.3199	34.7171	16.2449	28.0795	15.0319	30.8229	18.2467	27.4023	14.974	25.1121	14.247	37.8942	18.8882	28.5636	16.5498	30.183	16.6587	30.7601	16.3429
Replicate 10	25.3596	15.6102	37.0876	18.2913	34.9332	19.7483	28.3748	15.2538	30.9875	18.3347	27.2769	14.8177	25.1359	14.2259	34.6719	18.7475	28.9109	17.0097	30.6985	16.962	30.3445	15.9691
AVERAGE	25.6664	16.0197	36.5396	17.2764	34.5751	16.3919	28.072	15.1061	30.9722	18.3529	27.438	15.101	25.0836	14.27	36.0122	18.9884	28.5037	16.6625	29.8286	16.2214	30.4209	15.9397	33.2903	17.7347
Standar error	0.0292331	0.0347613	0.0559573	0.0465227	0.0325581	0.120602	0.015489	0.0203779	0.044777	0.0435426	0.0219701	0.019854	0.0236527	0.0200001	0.111531	0.0189805	0.0259677	0.0220688	0.0837749	0.0834206	0.0264581	0.0268914	0.111035	0.0832782
(1) Detected number of test sets (DN)			10
(2) Total number of test sets (TN)			12
(3) Detection rate (DN/TN)			0.833333
(4) Non-detecrion rate (1-DN/TN)			0.166667
aFrom eight to ten replicates were performed for each test.
bDd shows real-time PCR using a primer set for detecting foot rot pathogen (Fujiwara et al. 2021).
cIpo shows real-time PCR using a primer set for deecting sweet potato internal control (Tsukiori et al. 2023).
d. Seed tuber 600 samples
	Test setsa
	240126-1-hd		240126-2-1d		240216-2		240221-1		240221-2		240306-1		240306-2		240315-1		240315-2		240319-1		240319-2
	Ddb	Ipoc	Dd	Ipo	Dd	Ipo	Dd	Ipo	Dd	Ipo	Dd	Ipo	Dd	Ipo	Dd	Ipo	Dd	Ipo	Dd	Ipo	Dd	Ipo
Replicate 1	33.5204	20.8988	33.6492	25.5166	31.3606	17.9604	33.9013	17.662	31.5199	14.7102	31.3947	20.1588	32.7575	16.3443	35.6553	20.9454	37.2246	19.9333	31.7655	19.3024	32.274	16.4713
Replicate 2	34.3123	21.3196	33.1018	25.1951	31.0184	17.6443	33.4146	17.1476	31.2941	15.0978	31.3291	20.1301	33.4033	16.995	35.1591	20.4249	36.7017	19.9343	33.2252	20.669	32.6955	16.9602
Replicate 3	33.7187	20.9274	33.7469	25.8908	31.0054	17.7545	34.442	17.5078	31.5655	15.1497	31.759	20.1843	32.9593	16.5612	34.1962	20.8832	35.794	19.8572	33.2929	20.9342	32.856	16.9134
Replicate 4	33.4659	21.1088	34.6864	26.0762	31.2516	17.9796	33.9284	17.3452	31.7163	15.3733	30.3187	17.4023	33.5362	17.1985	35.5639	20.9695	37.929	20.2257	33.8053	20.6105	32.692	17.0622
Replicate 5	33.4517	21.2934	34.2017	25.5887	31.4536	18.2175	33.7146	17.6853	32.0778	15.3083	30.8406	19.1254	34.2883	17.5723	36.4729	20.6042	36.599	20.5397	33.6433	20.5417	33.7418	17.1742
Replicate 6	32.2453	20.2056	34.1574	25.8417	31.6909	18.4953	33.4956	17.6035	32.6113	15.021	30.9546	19.0798	34.6833	17.862	35.5917	20.7899	37.4191	20.8837	29.4178	16.8317	33.7381	17.5675
Replicate 7	32.9403	20.786	33.4713	25.9002	30.8779	17.5215	34.0874	17.6383	31.9585	15.5126	31.403	20.1763	34.2842	17.9239	35.6364	20.3994	37.8219	20.5369	33.1383	20.514	33.4092	17.1769
Replicate 8	32.9028	20.913	34.3327	25.5454	30.9612	17.9215	33.7535	17.6277	31.9036	15.4186	31.0802	19.2182	34.5774	18.5326	35.0313	20.9274	36.2577	20.7679	32.651	20.5735	33.6298	17.1855
Replicate 9	34.4718	21.4233	34.1356	25.7683	31.215	17.9567									34.832	19.7772	35.3872	20.7083
Replicate 10	33.4372	20.815	34.9085	26.0288	31.5654	18.1468									34.5367	20.1293	36.4309	21.2623
AVERAGE	33.4467	20.9691	34.0391	25.7352	31.24	17.9598	33.8422	17.5272	31.8309	15.1989	31.135	19.4344	33.8112	17.3737	35.2676	20.585	36.7565	20.4649	32.6174	19.9971	33.1295	17.0639
Standar error	0.065622	0.0350216	0.0552705	0.0271482	0.027549	0.0283599	0.0411328	0.0235746	0.0508855	0.0324619	0.054995	0.120626	0.0930258	0.0923116	0.0655866	0.040089	0.0840097	0.0467112	0.180059	0.171028	0.0710291	0.0388986
(1) Detected number of test sets (DN)			9
(2) Total number of test sets (TN)			11
(3) Detection rate (DN/TN)			0.818182
(4) Non-detecrion rate (1-DN/TN)			0.181818
aFrom eight to ten replicates were performed for each test.
bDd shows real-time PCR using a primer set for detecting foot rot pathogen (Fujiwara et al. 2021).
cIpo shows real-time PCR using a primer set for deecting sweet potato internal control (Tsukiori et al. 2023).
e. Seed tuber 800 samples
	Test setsa
	230925-1		230925-2		231005-1		231019-kod-1		231019-kod-2		231129-2		231127-1		231127-2		231211-1		231211-2		240308-1		240308-2		240328-1		240328-2		240329-1		240329-2
	Ddb	Ipoc	Dd	Ipo	Dd	Ipo	Dd	Ipo	Dd	Ipo	Dd	Ipo	Dd	Ipo	Dd	Ipo	Dd	Ipo	Dd	Ipo	Dd	Ipo	Dd	Ipo	Dd	Ipo	Dd	Ipo	Dd	Ipo	Dd	Ipo
Replicate 1	34.1963	18.726	34.6194	18.4052	27.3928	17.1701	26.0915	14.7239	33.7961	16.162	37.0631	24.2058	31.3087	15.8422	30.0264	15.1743	35.6154	22.504	35.7908	21.3223	31.8071	16.3164	31.645	16.5218	32.6473	17.7611	31.1782	17.9584	34.1837	20.0305	34.2843	18.5991
Replicate 2	34.6289	18.7477	33.7974	18.2496	27.3545	17.0777	26.0386	14.6606	35.152	16.9485	36.1528	23.6043	31.426	15.6905	29.5146	14.6717	35.5714	21.8457	36.2394	21.1923	31.8735	16.5236	34.6005	16.3905	33.0918	17.9308	30.8462	17.8489	33.9267	19.9235	34.3658	19.0372
Replicate 3	34.2489	18.7393	33.8827	18.0807	27.4574	17.3104	26.1227	14.7953	35.3507	17.6631	35.2752	23.0265	30.8051	15.4259	29.5564	14.8744	34.6535	22.2758	35.6018	20.906	32.1537	16.6491	35.1878	16.6491	33.4114	18.0007	31.0664	18.0335	34.1005	20.1746	34.1409	19.2509
Replicate 4	33.9815	18.96	33.7856	18.0241	27.2795	17.0403	26.2072	14.7989	34.3117	16.863	34.811	23.492	30.7526	15.2309	29.6783	14.7533	35.0731	22.564	35.7326	21.2641	31.4446	16.4882	33.8807	16.5701	32.8353	18.0973	31.0868	18.3308	33.2149	19.7354	34.1697	19.5932
Replicate 5	34.2137	18.7862	33.7303	18.0584	27.2163	17.1592	26.0522	14.8191	34.6338	16.5748	35.9112	23.9425	30.7292	15.4246	29.4052	14.6524	35.3458	22.166	35.8546	21.5225	30.951	16.1838	34.5361	16.8713	33.5249	17.9829	31.3572	18.2225	33.3419	19.2165	34.2267	19.2958
Replicate 6	33.6898	18.3474	34.0398	18.0741	27.1958	17.1897	25.9748	14.6488	35.0127	16.7436	35.9325	23.9181	31.0857	15.603	29.4411	14.6018	35.4316	21.8291	36.3576	21.4044	31.5139	16.4727	34.9913	16.8685	33.8805	18.0508	31.3761	18.0898	33.2548	19.5424	34.3241	19.4016
Replicate 7	33.825	18.4203	33.3162	17.8085	27.3705	17.1551	26.0238	14.7151	36.4254	17.001	36.1898	23.6011	31.1333	15.7258	29.2763	14.5386	35.1584	21.7368	35.6382	22.0512	31.617	16.4403	34.9616	16.5755	33.6169	18.075	31.0764	17.9872	34.7046	21.0904	34.2236	19.5669
Replicate 8	33.334	18.3334	33.4699	17.8243	26.9591	16.7014	26.0296	14.6514	34.4981	16.5906	35.4522	23.296	31.1947	15.6601	29.2194	14.3198	35.0786	21.7079	36.9782	21.3228	34.3812	16.2159	34.9783	16.8431	33.6826	17.9157	31.0992	18.0587	34.4065	21.2289	34.269	18.9742
Replicate 9	33.1698	18.1627	34.4492	18.3974	27.0175	16.7074	26.1567	14.7035	34.6735	17.2632	35.6743	23.6858	30.8237	15.2798	29.7576	14.7106	36.0127	22.6336	35.5442	21.6826
Replicate 10	33.8239	18.3585	34.153	18.5179	27.2109	16.8009	26.1803	14.6318	34.7418	16.9782	35.8218	23.3163	31.1436	15.6277	29.8827	14.7324	34.8845	22.0997	36.1304	21.1245
AVERAGE	33.9112	18.5582	33.9243	18.144	27.2454	17.0312	26.0877	14.7148	34.8596	16.8788	35.8284	23.6089	31.0403	15.5511	29.5758	14.7029	35.2825	22.1363	35.9868	21.3793	31.9678	16.4112	34.3477	16.6612	33.3363	17.9768	31.1358	18.0662	33.8917	20.1178	34.2505	19.2149
Standar error	0.0441429	0.0262602	0.0404867	0.0242383	0.0161176	0.0216781	0.00765314	0.00689898	0.0704222	0.0408305	0.0604111	0.0350495	0.0246714	0.0200806	0.0260112	0.0221756	0.0395608	0.0351052	0.0446081	0.0317676	0.129651	0.019968	0.145748	0.0225946	0.054311	0.0135804	0.0213652	0.0189706	0.0704235	0.0886243	0.0094505	0.0416863
(1) Detected number of test sets (DN)			13
(2) Total number of test sets (TN)			16
(3) Detection rate (DN/TN)			0.8125
(4) Non-detecrion rate (1-DN/TN)			0.1875
aFrom eight to ten replicates were performed for each test.
bDd shows real-time PCR using a primer set for detecting foot rot pathogen (Fujiwara et al. 2021).
cIpo shows real-time PCR using a primer set for deecting sweet potato internal control (Tsukiori et al. 2023).
f. Seed tuber 1000 samples
	Test setsa
	231003-1		231004-1		231004-2		240312-1		240312-2		240401-1		240401-2
	Ddb	Ipoc	Dd	Ipo	Dd	Ipo	Dd	Ipo	Dd	Ipo	Dd	Ipo	Dd	Ipo
Replicate 1	32.2453	14.5135	29.3418	18.8486	27.7026	17.1433	34.563	17.5721	34.8491	19.1939	32.194	18.2496	33.0472	17.7023
Replicate 2	32.6387	14.1963	29.1079	18.4669	27.5897	17.0593	34.9074	17.5312	32.6974	17.0352	32.4592	18.5262	33.4819	17.9699
Replicate 3	31.373	14.5883	27.6705	17.1826	27.7936	17.2437	33.9532	17.4951	35.0905	19.4195	32.873	19.0317	33.1345	18.0922
Replicate 4	31.7203	14.3706	29.4422	19.2836	27.819	17.1413	34.0876	17.5093	34.2471	19.6556	32.6637	19.1109	33.0894	17.9972
Replicate 5	31.6407	14.6114	28.8317	18.1394	27.9244	17.3782	34.2386	17.1833	35.0321	19.695	33.0288	19.1345	33.1699	18.251
Replicate 6	31.9766	14.293	29.5182	19.2045	27.7808	17.4925	34.7526	17.6124	34.5284	19.7058	32.6892	18.8143	33.1078	18.3153
Replicate 7	32.3575	14.2427	29.8451	19.2859	27.6986	17.2653	33.7423	17.3715	35.172	19.9648	33.0922	19.3134	33.9754	18.5997
Replicate 8	33.4436	16.6772	28.7187	18.1483	27.7734	17.3286	34.0801	17.4284	34.6435	19.9672	33.1517	18.8553	33.1694	18.3869
Replicate 9	31.8538	14.6603	28.3625	17.8285	27.6732	17.157
Replicate 10	33.0366	14.567	29.8571	19.2462	27.4249	17.0204
AVERAGE	32.2286	14.672	29.0696	18.5635	27.718	17.2229	34.2906	17.4629	34.5325	19.3296	32.769	18.8795	33.2719	18.1643
Standar error	0.0654398	0.0723633	0.068916	0.0730854	0.0137652	0.0147329	0.0511222	0.017027	0.100574	0.120288	0.0415446	0.0437257	0.0392322	0.0351598
(1) Detected number of test sets (DN)			7
(2) Total number of test sets (TN)			7
(3) Detection rate (DN/TN)			1
(4) Non-detecrion rate (1-DN/TN)			0
aFrom eight to ten replicates were performed for each test.
bDd shows real-time PCR using a primer set for detecting foot rot pathogen (Fujiwara et al. 2021).
cIpo shows real-time PCR using a primer set for deecting sweet potato internal control (Tsukiori et al. 2023).
g. Seed tuber 1200 samples
	Test setsa
	231018-1		231018-2		231024-1		240312-1		240312-2		240402-1		240402-2
	Ddb	Ipoc	Dd	Ipo	Dd	Ipo	Dd	Ipo	Dd	Ipo	Dd	Ipo	Dd	Ipo
Replicate 1	29.9473	17.7124	33.8266	15.2565	28.5409	14.5196	31.3734	18.468	34.2117	18.9134	36.0714	20.7674	32.0166	18.4235
Replicate 2	29.5422	17.3631	34.3352	15.0521	28.7199	14.4519	31.4413	18.4578	34.3448	18.8918	34.7347	19.4968	32.2352	18.3041
Replicate 3	29.2213	17.0236	33.1953	14.7765	28.8578	14.5713	31.6744	18.5126	33.7018	18.9103	37.0969	21.3919	30.111	16.309
Replicate 4	29.2121	17.2561	33.5104	15.0139	28.7331	14.7334	31.4384	18.6243	33.8671	19.0432	36.3301	20.9357	33.0414	19.6617
Replicate 5	29.4282	17.3224	34.0773	15.3626	28.6903	14.7479	31.4115	18.6223	34.04	19.0855	35.809	21.0846	33.071	19.9801
Replicate 6	29.4329	17.4894	33.2341	15.172	28.5041	14.3665	31.3683	18.668	34.0699	19.052	35.6945	21.1059	33.0835	19.755
Replicate 7	29.4232	17.297	33.229	14.7348	28.6393	14.535	31.9506	18.9145	33.8191	18.9343	37.2735	20.974	33.585	20.0636
Replicate 8	29.251	17.1529	35.26	16	28.3172	14.2862	31.9887	18.9721	33.3534	18.5957	36.0834	20.92	33.3064	19.9931
Replicate 9	29.6208	17.3348	33.845	15.4821	28.6844	14.374
Replicate 10	29.6976	17.3564	33.4588	15.036	28.6088	14.4612
AVERAGE	29.4777	17.3308	33.7972	15.1886	28.6296	14.5047	31.5808	18.6549	33.926	18.9283	36.1367	20.8346	32.5563	19.0613
Standar error	0.0232992	0.0184163	0.0642032	0.0369377	0.014884	0.0151155	0.0323365	0.0242829	0.0390682	0.0192352	0.100528	0.071305	0.139939	0.164439
(1) Detected number of test sets (DN)			6
(2) Total number of test sets (TN)			7
(3) Detection rate (DN/TN)			0.857143
(4) Non-detecrion rate (1-DN/TN)			0.142857
aFrom eight to ten replicates were performed for each test.
bDd shows real-time PCR using a primer set for detecting foot rot pathogen (Fujiwara et al. 2021).
cIpo shows real-time PCR using a primer set for deecting sweet potato internal control (Tsukiori et al. 2023).
