## Supplementary_Table_3 for "Bulk sample testing by real-time PCR for detecting *Diaporthe destruens*-infected seedlings of sweet potatoes": Suppl Table 3 Results of each plot of multiple sample testing for stem seedlings.xlsx

### Sheet: Sheet1
Supplemental Table 3. Results of each plot of multiple sample testing for stem seedlings.
a. Stem seedling 100 samples
	Test setsa
	220727-1		220727-2-BN1		220727-3-BT1		220729-1-BN2		220729-2-BT2		220803-1-BN3		220803-2-BT3
	Ddb	Ipoc	Dd	Ipo	Dd	Ipo	Dd	Ipo	Dd	Ipo	Dd	Ipo	Dd	Ipo
Replicate 1	22.3433	14.2772	26.3022	13.9907	26.2383	13.9641	22.5473	14.5527	22.4081	14.501	22.7571	14.5008	22.737	14.4859
Replicate 2	22.3044	14.3058	26.222	13.9972	26.1146	13.9024	22.6044	14.6957	22.3748	14.4977	22.921	14.7347	22.6454	14.3864
Replicate 3	22.2704	14.3	26.2809	14.2876	26.0298	13.9452	22.5265	14.6367	22.3572	14.4785	22.7609	14.6145	22.5385	14.4228
Replicate 4	22.3728	14.3015	26.3829	14.0353	25.9673	13.8715	22.4897	14.5775	22.3781	14.5321	22.7148	14.5341	22.6677	14.4795
Replicate 5	22.3486	14.2471	26.2251	13.9811	26.1788	13.933	22.3748	14.4451	22.412	14.5558	22.7018	14.4765	22.6866	14.4727
Replicate 6	22.1909	14.0814
Replicate 7	22.1025	14.0514
Replicate 8	22.218	14.1566
Replicate 9	22.2519	14.1784
Replicate 10	22.2648	14.1928
AVERAGE	22.2668	14.2092	26.2826	14.0584	26.1058	13.9232	22.5085	14.5816	22.386	14.513	22.7711	14.5721	22.655	14.4495
Standar error	0.0082025	0.00927141	0.0131961	0.0259576	0.0218822	0.00732507	0.0171041	0.0188536	0.00466809	0.00613655	0.0175309	0.0209519	0.0146781	0.00863471
(1) Detected number of test sets (DN)			7
(2) Total number of test sets (TN)			7
(3) Detection rate (DN/TN)			1
(4) Non-detecrion rate (1-DN/TN)			0
aFrom five to ten replicates were performed for each test.
bDd shows real-time PCR using a primer set for detecting foot rot pathogen (Fujiwara et al. 2021).
cIpo shows real-time PCR using a primer set for deecting sweet potato internal control (Tsukiori et al. 2023).
b. Stem seedling 400 samples
	Test setsa
	220808-1		231005-1		240418-1		240418-2		240510-1
	Ddb	Ipoc	Dd	Ipo	Dd	Ipo	Dd	Ipo	Dd	Ipo
Replicate 1	23.5219	13.602	29.8433	13.7913	26.2143	17.5845	26.9913	16.3667	32.4893	23.5942
Replicate 2	23.473	13.5975	29.9803	13.9705	26.2662	17.5943	27.4329	16.6214	32.8984	23.957
Replicate 3	23.5843	13.7393	29.8535	13.6976	26.3329	17.525	27.4184	16.9735	32.4585	23.4184
Replicate 4	23.69	13.7395	29.7405	13.7306	26.3818	17.6704	27.2978	16.7917	32.5238	23.868
Replicate 5	23.5565	13.7783	29.7789	13.6681	26.2135	17.9242	27.3207	16.8136	32.4886	23.7774
Replicate 6	23.3905	13.4967	29.6292	13.7362	26.2467	17.6931	27.6032	16.9985	31.4517	22.6057
Replicate 7	23.3573	13.5728	29.8065	13.7288	26.4237	17.7387	27.3253	16.6717
Replicate 8	23.3607	13.5888	29.6975	13.759	26.663	18.0828	26.8107	16.3562
Replicate 9	23.4449	13.6049	29.9691	13.9583
Replicate 10	23.4965	13.5434	30.0628	14.0701
AVERAGE	23.4876	13.6263	29.8362	13.8111	26.3428	17.7266	27.275	16.6991	32.3851	23.5368
Standar error	0.0105868	0.00934058	0.0135616	0.0137231	0.0188417	0.0235601	0.0318469	0.0306711	0.0809986	0.0826101
(1) Detected number of test sets (DN)			5
(2) Total number of test sets (TN)			5
(3) Detection rate (DN/TN)			1
(4) Non-detecrion rate (1-DN/TN)			0
aFrom six to ten replicates were performed for each test.
bDd shows real-time PCR using a primer set for detecting foot rot pathogen (Fujiwara et al. 2021).
cIpo shows real-time PCR using a primer set for deecting sweet potato internal control (Tsukiori et al. 2023).
c. Stem seedling 500 samples
	Test setsa
	231006-1		231006-2		231010-1		240419-1		240419-2		240510-1
	Ddb	Ipoc	Dd	Ipo	Dd	Ipo	Dd	Ipo	Dd	Ipo	Dd	Ipo
Replicate 1	27.3553	14.4889	26.2246	14.458	24.7996	15.52	27.6392	17.2474	39.9606	17.0053	31.8017	21.6991
Replicate 2	27.5146	14.521	26.3049	14.4171	25.003	15.6523	27.7573	17.3128	38.462	16.926	32.2054	21.468
Replicate 3	27.2812	14.4124	26.1609	14.4915	24.7538	15.5615	27.5649	17.1614	39.792	17.1037	31.5596	22.0039
Replicate 4	27.3771	14.7158	26.1272	14.5667	24.9027	15.753	27.6289	17.2346	NDd	17.2015	32.0613	21.6947
Replicate 5	27.2032	14.5373	26.0865	14.4559	24.8394	15.7187	27.5298	17.2758	ND	17.0478	31.8018	21.6772
Replicate 6	27.4575	14.7537	26.24	14.5405	25.0512	15.8661	27.3862	17.1358	ND	17.1252
Replicate 7	27.3576	14.6151	26.0798	14.4115	24.6789	15.4998	27.4692	17.0534	39.592	17.1793
Replicate 8	27.149	14.4097	26.0934	14.4288	25.1395	15.9209	27.5977	16.941	39.155	17.2223
Replicate 9	27.2853	14.4298	26.3513	14.4546	25.1468	15.9852
Replicate 10	27.3042	14.5101	26.8465	15.0546	24.9481	15.6393
AVERAGE	27.3285	14.5394	26.2515	14.5279	24.9263	15.7117	27.5717	17.1703	39.3923	17.1014	31.886	21.7086
Standar error	0.0109439	0.0120863	0.0229264	0.0191902	0.0160268	0.0169026	0.0141511	0.0156	0.120179	0.0128667	0.0503416	0.0382616
(1) Detected number of test sets (DN)			5
(2) Total number of test sets (TN)			6
(3) Detection rate (DN/TN)			0.833333
(4) Non-detecrion rate (1-DN/TN)			0.166667
aFrom five to ten replicates were performed for each test.
bDd shows real-time PCR using a primer set for detecting foot rot pathogen (Fujiwara et al. 2021).
cIpo shows real-time PCR using a primer set for deecting sweet potato internal control (Tsukiori et al. 2023).
dND; not detected
d. Stem seedling 600 samples
	Test setsa
	231010-1		231011-1		231011-2		240426-1		240426-2
	Ddb	Ipoc	Dd	Ipo	Dd	Ipo	Dd	Ipo	Dd	Ipo
Replicate 1	26.2144	14.567	22.5435	15.1591	31.0963	13.9795	30.9945	17.754	31.3958	19.0235
Replicate 2	26.1626	14.5093	22.7503	15.2872	31.2346	14.0163	32.1391	18.4974	31.169	18.5056
Replicate 3	26.0673	14.4922	22.4976	15.0369	31.0448	13.9544	32.0103	18.4697	31.4661	19.144
Replicate 4	26.084	14.4982	22.3606	15.0478	31.3881	14.1058	32.5842	18.5517	31.2365	19.0214
Replicate 5	25.8478	14.3127	22.5719	15.1002	31.1861	14.0965	31.793	18.1734	31.2683	18.9597
Replicate 6	25.726	14.266	22.3877	15.0374	30.9059	13.914	31.9646	18.4724	31.2806	18.9945
Replicate 7	26.0975	14.6414	22.5607	15.1315	31.1516	13.9397	31.5845	18.1368	30.5164	18.1624
Replicate 8	26.0655	14.4981	22.7643	15.2663	31.1401	13.9552	30.6848	17.484	31.1383	18.9523
Replicate 9	26.037	14.3305	22.6394	15.1644	31.1752	14.046
Replicate 10	26.1588	14.5427	22.4912	15.0526	31.291	14.0875
AVERAGE	26.0461	14.4658	22.5567	15.1283	31.1614	14.0095	31.7194	18.1924	31.1839	18.8454
Standar error	0.0149584	0.0121717	0.0134421	0.00920078	0.0132502	0.0070859	0.0774627	0.0489832	0.0363427	0.0417415
(1) Detected number of test sets (DN)			5
(2) Total number of test sets (TN)			5
(3) Detection rate (DN/TN)			1
(4) Non-detecrion rate (1-DN/TN)			0
aFrom eight to ten replicates were performed for each test.
bDd shows real-time PCR using a primer set for detecting foot rot pathogen (Fujiwara et al. 2021).
cIpo shows real-time PCR using a primer set for deecting sweet potato internal control (Tsukiori et al. 2023).
